# LHX2 in germ cells control tubular organization in the developing mouse testis

**DOI:** 10.1101/2022.12.29.522214

**Authors:** Neha Singh, Domdatt Singh, Anshul Bhide, Richa Sharma, Shilpa Bhowmick, Vainav Patel, Deepak Modi

**Affiliations:** Molecular and Cellular Biology Laboratory, ICMR-National Institute for Research in Reproductive and Child Health, Indian Council of Medical Research (ICMR), JM Street, Parel, Mumbai 400012, India; Viral Immunopathogenesis Laboratory, ICMR-National Institute for Research in Reproductive and Child Health, Indian Council of Medical Research (ICMR), JM Street, Parel, Mumbai 400012, India

**Keywords:** Homeobox, LIM-HD gene, Knockout, Sex determination, Gonad, development, Interstitial cell, Endothelial cell, Infertility, Male development, Seminiferous tubules

## Abstract

In the gonads of mammalian XY embryos, the organization of cords is the hallmark of testis development. This organization is thought to be controlled by interactions of the Sertoli cells, endothelial and interstitial cells with little or no role of germ cells. Challenging this notion, herein we show that the germ cells play an active role in the organization of the testicular tubules. We observed that the LIM-homeobox gene, *Lhx2* is expressed in the germ cells of the developing testis between E12.5-E15.5. In *Lhx2* knockout-fetal testis there was altered expression of several genes not just in germ cells but also in the supporting (Sertoli) cells, endothelial cells, and interstitial cells. Further, loss of *Lhx2* led to disrupted endothelial cell migration and expansion of interstitial cells in the XY gonads. The cords in the developing testis of *Lhx2* knockout embryos are disorganized with a disrupted basement membrane. Together, our results show an important role of *Lhx2* in testicular development and imply the involvement of germ cells in the tubular organization of the differentiating testis.

**Highlight:**

- *Lhx2* is expressed in germ cells of developing mouse testis but is dispensable for germ cell and Sertoli cell specification
- Loss of *Lhx2* disrupts testicular vascularization, leads to the expansion of interstitial cells, and alters the tubular organization
- Germ cells govern the tubular organization in the developing testis

**Graphical Abstract:** 
