## SUPPLEMENTARY TABLE 6 for "LHX2 in germ cells control tubular organization in the developing mouse testis"

### Sheet: 12.5_XY_Germ Cell
Supplementary Table. 6A List of differentially expressed Germ Cell enriched genes in the Lhx2flox/flox testis at E12.5
Gene name	WT XY_FPKM	Lhx2flox/flox XY_FPKM	Fold change
1700019A02Rik	0.625289	1.24401	1.9895
1700024G13Rik	2.57137	0.42573	0.165566
1700028K03Rik	0.334357	0.561764	1.68013
1700116B05Rik	0.485788	1.81005	3.72601
4930432K21Rik	4.36778	1.79238	0.410363
4930550L24Rik	6.45605	3.22575	0.499647
4933406J08Rik	0.698805	0.295161	0.42238
Abl2	3.47708	5.36471	1.54288
Actr3b	7.03888	3.428	0.487009
Amt	6.33554	10.4383	1.64757
Ankrd26	1.41138	3.1973	2.26538
Arhgap32	2.21269	5.41785	2.44854
B4galt6	2.10988	3.40594	1.61428
Bard1	3.02238	5.52744	1.82884
Brdt	3.9424	1.7263	0.43788
C330024D21Rik	0.78693	0.333288	0.42353
Car8	0.285221	0.0813026	0.285051
Ccnb1ip1	2.42693	3.82949	1.57791
Cdk12	5.67754	9.14469	1.61068
Cecr2	2.75508	4.48022	1.62617
Cenpf	6.69797	13.1297	1.96025
Cep152	0.868372	1.7266	1.98831
Clgn	0.364994	0.108809	0.298112
Ddx25	13.3783	6.33735	0.473703
Ddx58	5.72707	20.2478	3.53546
Esrrb	5.50171	8.63506	1.56952
Etnk1	13.7187	23.2006	1.69117
Fkbp1b	8.80338	3.88763	0.441607
Foxn2	4.34777	6.64724	1.52888
Gdap10	0.112162	0.226861	2.02262
Glis3	1.51465	2.31288	1.52701
Gm6792	4.51059	0.0638236	0.0141497
Gm6792	0.00115123	7.60696	6607.68
Gsto2	2.40369	0.754231	0.313781
Gtsf1	3.22262	1.01191	0.314002
Hesx1	12.589	3.0129	0.239329
Hfm1	0.533732	0.117456	0.220065
Ifitm3	71.9969	742.464	10.3124
Ina	1.82472	3.62741	1.98792
Ipmk	4.93856	8.65932	1.75341
Irgm1	6.68087	59.3764	8.88753
Jarid2	5360.05	24275.1	4.52889
Kat2b	2.32163	3.8151	1.64329
Khdc1a	0.443853	0.779041	1.75518
Khdc1a	0.87426	2.10967	2.41309
Kif14	1.68067	2.57529	1.5323
Kit	8.63215	15.3509	1.77834
Klf5	3.39328	10.288	3.03186
Lefty2	19.879	37.0942	1.866
Lhx1	3.19241	5.85829	1.83507
Lonrf1	3.8271	5.85718	1.53045
Lpcat4	5.07785	9.82256	1.93439
Lrrn4	4.38055	9.96855	2.27564
Mettl8	11.643	5.50072	0.472449
Mkx	2.0252	4.34369	2.14482
Mov10l1	6.15953	2.79055	0.453046
Mpped2	2.58439	5.13468	1.98681
Mreg	3.44831	5.56185	1.61292
Myb	0.819292	1.56431	1.90934
Naa38	157.674	77.6173	0.492264
Nanos3	17.4806	5.61428	0.321173
Nova1	0.645276	0.994365	1.54099
Otud4	9.30168	16.0231	1.7226
Otx2	3.19669	1.52349	0.476582
Parp12	14.4066	57.4334	3.98659
Pfas	10.4456	19.1712	1.83533
Pfkfb3	4.25937	7.50282	1.76149
Pgap1	0.869511	1.37673	1.58334
Pipox	3.2388	1.44785	0.447033
Pla2g10	5.7618	2.72812	0.473484
Pla2g4e	0.827875	1.79258	2.16528
Pop1	12.5608	5.77613	0.459854
Prkdc	13.0504	6.30618	0.483216
Rab11fip1	2.7382	4.77819	1.74501
Rbm44	7.33551	2.46058	0.335434
Rest	11.9438	24.6266	2.06187
Rif1	8.70685	15.4635	1.77602
Rimbp2	3.90819	5.91005	1.51222
Rims2	0.37543	0.596673	1.5893
Rpl12	4052.95	1929.35	0.476036
Rpl39l	78.7018	36.5429	0.464321
Sap30	16.3324	29.3438	1.79666
Sbno1	8.48066	13.578	1.60105
Six1	2.59556	4.03362	1.55404
Six4	3.03577	5.12034	1.68667
Slc27a2	0.713296	1.60676	2.25259
Slco4c1	0.109795	0.347069	3.16106
Snora28	31.1338	0	0
Snora74a	1.20992	0	0
Snord22	123.89	304.488	2.45773
Snord35a	2390.57	0	0
Sox2	15.282	25.0957	1.64217
Spa17	10.3576	3.98423	0.384667
Spo11	0.19697	0.447557	2.27221
Stk35	7.91587	13.5687	1.71411
Tdrd1	2.22891	0.613681	0.275328
Thoc6	40.8186	NA	#VALUE!
Tmem8	3.33449	5.68448	1.70475
Tnrc6c	3.07393	6.77988	2.2056
Trh	1.68288	0.838892	0.498486
Trim6	3.65955	6.59489	1.8021
Trim71	2.70363	6.03707	2.23295
Tuba3a	75.5706	31.2507	0.41353
Tuba3b	16.7469	5.37401	0.320896
Ugt8a	0.990156	0.350976	0.354465
Umodl1	2.66904	0.515345	0.193083
Wasf3	2.16044	4.51402	2.0894
Wdr31	5.56926	2.74044	0.492065
Wdr76	5.47884	9.06137	1.65388
Xpo4	3.82933	7.01941	1.83306
Zc3h8	2.91364	4.59351	1.57655
Zcchc2	2.29691	5.87024	2.55571
Zfp142	1.78209	2.75356	1.54513
Zfy1	0.0768787	0.0308256	0.400964

### Sheet: 12.5_XY_Supporting Cell
Supplementary Table. 6B List of differentially expressed Supporting Cell enriched genes in the Lhx2flox/flox testis at E12.5
Gene name	WT XY_FPKM	Lhx2flox/flox XY_FPKM	Fold change
8030411F24Rik	38.5308	18.0469	0.468376
Aff1	2.12581	3.66095	1.72214
Atp2a2	35.8284	59.815	1.66948
BC006965	2.66635	4.24424	1.59178
Cacna2d2	1.18815	2.20211	1.85339
Cdh2	6.23533	11.5129	1.8464
Cenpv	50.2055	23.246	0.463017
Clu	108.244	244.263	2.2566
Col18a1	125.5	205.152	1.63468
Col9a2	50.4743	76.5055	1.51573
Creb3l2	12.6375	19.1401	1.51455
Ctnna3	1.00167	0.369462	0.368847
Dct	2.44389	3.84951	1.57516
Dhrs11	14.4144	6.93302	0.48098
Dock10	0.978737	1.58692	1.6214
Dsg2	1.88518	3.23682	1.71698
Dst	6.52421	14.0255	2.14976
Erap1	1.61228	3.86881	2.39959
Erbb4	0.0749542	0.127576	1.70205
Fam132a	38.6101	6.74776	0.174767
Fbln2	40.2293	88.957	2.21125
Fgl1	0.94763	0	0
G6pd2	0.0332651	0	0
Gadd45g	32.5336	77.7477	2.38977
Gcc2	4.2549	7.47518	1.75684
Gprin3	0.303433	0.719003	2.36956
H2-Aa	7.91973	0.553171	0.0698472
Hipk2	0.906123	3.19703	3.52825
Homer2	1.0429	1.57692	1.51206
Hsd17b3	41.4355	19.3046	0.465896
Inhbb	32.2412	49.2408	1.52726
Islr2	10.6228	20.8625	1.96393
Itga11	1.49059	2.74225	1.83971
Kazald1	53.592	25.8184	0.481758
Lect1	7.23723	2.24438	0.310115
Lmln	0.846628	1.72565	2.03826
Lpl	4.574	20.4003	4.46006
Lrp4	1.33332	3.04942	2.28708
Mir181b-2	0.22369	0.105106	0.469873
Msi1	14.0567	26.5578	1.88933
Mtss1l	15.3595	23.3403	1.5196
Mybl1	3.74388	7.07034	1.88851
Ncoa7	5.11615	9.93613	1.94211
Nhsl1	2.93637	4.64635	1.58235
Os9	11.4644	17.2031	1.50056
Pappa	0.24729	0.433913	1.75467
Pdgfa	20.5525	31.8074	1.54762
Pgam2	10.747	4.32908	0.402818
Plxna1	8.70368	13.0771	1.50248
Ppargc1a	0.525094	0.903879	1.72137
Prkcb	1.47862	3.52747	2.38565
Ptpre	1.18942	1.83806	1.54535
Pvrl1	3.41202	7.52505	2.20545
Reep2	21.7445	10.7772	0.495626
Rnase1	2.72696	0.528443	0.193785
Robo1	6.27926	11.5525	1.83978
Rreb1	4.37624	7.89092	1.80313
Scara5	10.7317	19.0096	1.77136
Secisbp2l	4.16235	7.19827	1.72938
Sema5a	2.17384	4.14454	1.90655
Setd8	19.9677	33.7642	1.69094
Sfrp4	4.43116	1.38369	0.312263
Sgip1	0.229117	0.442987	1.93345
Sh3gl2	5.36599	2.38186	0.443881
Sin3b	541.622	198.251	0.366032
Slco3a1	4.14322	1.95948	0.472937
Smad7	10.2197	17.9908	1.76041
Susd1	5.47991	8.25823	1.507
Tacc1	5.6437	8.56166	1.51703
Tmem100	7.18816	0.000207849	2.89155e-05
Tmem114	18.6836	8.48491	0.454138
Tmem147	171.907	80.2837	0.467018
Tnnc1	5.79311	28.9251	4.99302
Tnrc18	7.226	13.4132	1.85625
Use1	141.95	68.188	0.480366
Vnn1	32.98	15.1426	0.459145
Xylt1	0.930386	2.22519	2.39168
Zc3hav1	12.3551	19.5195	1.57987
Zcchc16	0.252263	0.505237	2.00282
Znrf3	1.2405	2.50425	2.01874

### Sheet: 12.5_XY_Endothelial Cell
Supplementary Table. 6C List of differentially expressed Endothelial Cell enriched genes in the Lhx2flox/flox testis at E12.5
Gene name	WT XY_FPKM	Lhx2flox/flox XY_FPKM	Fold change
4930578C19Rik	0.0660465	0.320888	4.85851
Ammecr1	2.76244	6.22188	2.25231
Amotl1	3.39865	5.81974	1.71237
Apbb2	2.0653	3.34713	1.62065
Asah2	0.664556	1.12899	1.69886
Bach1	4.51182	7.70792	1.70839
BC028528	13.1014	6.14844	0.469295
Bcl6b	3.52231	1.63087	0.463011
C1qb	7.76706	21.208	2.73051
C3ar1	0.422218	1.14436	2.71035
Casp7	9.38005	14.5085	1.54674
Cav1	23.2968	8.96384	0.384767
Ccl12	1.01323	15.5287	15.3259
Ccnd1	13.8349	25.0476	1.81046
Cd47	5.91196	9.70729	1.64198
Chd7	0.703353	1.63537	2.3251
Clec1a	0.428724	0.110595	0.257963
Clic4	28.8513	45.6115	1.58092
Cmklr1	0.637649	1.58853	2.49123
Creb5	0.128424	0.459066	3.57462
Crim1	1.94623	4.28454	2.20146
Ctla2a	6.70873	2.72881	0.406755
Cyth4	1.05782	2.01576	1.90557
Dach1	0.643542	1.34578	2.09121
Dpysl3	3.93102	8.14108	2.07098
Ebf3	0.756621	2.63616	3.48412
Efnb2	7.70662	11.6876	1.51657
Epas1	2.37057	4.64763	1.96055
Fam102b	2.51912	3.83213	1.52122
Fcer1g	6.6339	19.3906	2.92296
Fli1	2.35139	4.28952	1.82425
Fyb	0.10179	0.493465	4.84786
Fzd6	0.849588	1.48547	1.74846
Gap43	3.06152	7.84934	2.56387
Gbp9	0.251391	3.12371	12.4257
Gimap6	9.89126	4.74949	0.48017
Gm10791	0.145865	0	0
Gm14005	0.506213	1.83527	3.6255
Gpr183	0.408498	0.761648	1.86451
H2-K1	4.62995	20.8256	4.49803
Hcls1	1.11481	2.60483	2.33657
Hivep2	0.274109	0.417075	1.52156
Hlx	3.06	4.87224	1.59224
Hoxb4	0.537534	1.13458	2.11071
Hpgd	10.6371	36.8603	3.46526
Inpp4b	0.0992343	0.256216	2.58193
Inpp5d	1.08746	1.79079	1.64675
Itga1	3.10394	7.99197	2.57478
Kcne3	2.04805	3.13335	1.52992
Kdm6b	4.34066	8.71313	2.00733
Klhl6	4.83611	1.63055	0.337161
Madcam1	2.8423	1.21505	0.427488
Mal	5.4142	1.06022	0.195822
Myct1	3.53505	1.11627	0.315772
Nav3	0.130997	0.210693	1.60838
Nckap5	0.216717	0.514605	2.37455
Nmi	4.28105	12.8903	3.01102
Nox4	0.808742	1.34724	1.66585
Nr4a2	0.316469	1.22818	3.88089
Pamr1	0.410642	0.176591	0.430036
Pcdh12	3.14873	1.56807	0.497999
Pcdh17	0.264352	0.505966	1.91398
Pitpnc1	2.19997	3.81261	1.73303
Pnp	16.0767	6.78558	0.422075
Pon3	3.57701	1.71464	0.47935
Prl2c3	0.0043555	0	0
Rhoj	11.1799	5.33012	0.476759
S100a16	45.5523	16.6523	0.365564
Samsn1	0.168365	0.597205	3.54709
Sntb1	0.706679	1.2317	1.74295
Sqrdl	2.78374	1.2132	0.435817
St8sia6	0.129412	0.0301836	0.233236
Stab2	0.203224	0.0541169	0.266292
Stard4	4.50667	6.94705	1.5415
Stmn2	2.66818	6.25756	2.34525
Tcf4	6.22492	12.0739	1.9396
Tead4	1.09191	1.94127	1.77787
Thsd7a	0.0774632	0.220072	2.84099
Tifa	1.88754	3.0687	1.62577
Tlr3	0.274735	1.3896	5.05796
Tlr4	0.35197	0.165933	0.471442
Tmem204	7.77184	3.64282	0.46872
Tmem88	13.9436	5.98499	0.429228
Tnfaip3	0.423479	0.755746	1.78461
Tram2	1.44229	5.07741	3.52037
Trf	5.12331	43.4638	8.48354
Ushbp1	3.24301	0.634103	0.195529
Wipf1	3.18122	5.14852	1.61841
Zfp608	1.51534	2.29842	1.51677
Zfp69	3.59738	0.913612	0.253966

### Sheet: 12.5_XY_Interstitium Cell
Supplementary Table. 6D List of differentially expressed Interstitial Cell enriched genes in the Lhx2flox/flox testis at E12.5
Gene name	WT XY_FPKM	Lhx2flox/flox XY_FPKM	Fold change
Alcam	12.4989	26.7382	2.13924
Cacna2d1	1.40909	2.18519	1.55077
Casq2	6.45206	2.46362	0.381835
Clca1	0.0530002	0.313026	5.90613
Clca2	0.0701638	0.160194	2.28314
Col1a1	37.493	61.5722	1.64223
Dnm1	6.13708	10.0792	1.64235
Efna5	2.25066	3.8026	1.68955
Frzb	1.58777	2.64084	1.66323
Hgf	2.42509	4.40851	1.81788
Hmcn1	1.17412	2.18768	1.86325
Hoxc6	8.69451	13.197	1.51785
Hoxd10	17.507	32.1369	1.83566
Il1rl2	3.14068	1.25927	0.400956
Kif26b	3.33797	9.64145	2.88842
Loxl2	13.7331	22.9964	1.67452
Mme	8.20134	16.6468	2.02977
Ncam1	4.87062	9.51187	1.95291
Net1	17.0585	27.1223	1.58996
Nrk	3.65173	11.3241	3.10103
Palm2	0.133066	0.270352	2.03171
Ptn	74.2572	116.283	1.56595
Ren1	67.0001	22.5801	0.337016
Scn7a	0.181902	0.0656227	0.360759
Sema3c	3.64584	5.57414	1.5289
Sema3d	1.05693	2.73648	2.58909
St3gal1	5.39994	9.43131	1.74656
Stc1	5.2078	9.62741	1.84865
Tnfaip8	10.4698	16.2016	1.54747
Trps1	1.26666	2.29486	1.81175
Upk3b	23.8807	64.7683	2.71216
