## SUPPLEMENTARY TABLE 7 for "LHX2 in germ cells control tubular organization in the developing mouse testis"

### Sheet: Pro angio factors
Supplementary Table. 7 Expression levels of angiogenic enes in the Lhx2flox/flox testis at E12.5
Gene name	WT XY_FPKM	Lhx2flox/flox XY_FPKM	Fold change
Angpt1	0.641709	1.22987	1.91655
Angpt2	0.441312	0.172084	0.389937
Angpt4	0.747784	0.670322	0.89641
Dll1	0.638437	1.2465	1.95242
Dll3	2.90949	3.64037	1.25121
Dll4	2.52343	1.42358	0.564145
Egf	0.102958	0.175572	1.70528
Egfem1	0.505625	0.284222	0.56212
Egfl7	32.8093	28.4745	0.86788
Egfl8	1.35081	1.61457	1.19526
Fgf1	0.575651	0.20784	0.361052
Fgf10	0.792344	1.89966	2.39752
Fgf2	0.844368	0.578129	0.684688
Fgf3	0.102251	0	0
Fgf9	2.86493	3.46803	1.21051
Figf	6.80378	5.01642	0.737299
Inhba	0.802161	1.1303	1.40907
Inhbb	32.2412	49.2408	1.52726
Jag1	2.56701	3.72569	1.45137
Jag2	2.57991	2.43388	0.943395
Klk13	0.301845	0.259864	0.860917
Megf10	0.219614	0.242364	1.10359
Megf11	0.169276	0.418886	2.47458
Pdgfa	20.5525	31.8074	1.54762
Pdgfb	6.02974	4.74691	0.78725
Pdgfc	10.561	24.622	2.33142
Pdgfd	2.86197	6.79055	2.37268
Vegfa	18.9884	26.0737	1.37313
Vegfb	42.6221	47.0899	1.10482
Vegfc	2.3202	2.47188	1.06537
